# UBIQUITOUS FUNCTIONAL SYNERGY PARTIALLY EXPLAINS WHY MOST TRANSCRIPTION FACTOR BINDING IS NON-FUNCTIONAL

**DOI:** 10.64898/2026.01.19.700460

**Authors:** Chase Mateusiak, Eric Jia, Jessica N. Plaggenberg, Zolboo Erdenbataar, Yuchen Wang, Christian Shively, Guochen Liao, Robi D. Mitra, Michael R. Brent

## Abstract

Most genes in whose promotor a transcription factor (TF) binds do not change in expression when the concentration of the TF is perturbed. No existing model can predict which bound promotors will respond and which will not. We hypothesized that a gene’s response to perturbation of a TF bound in its promotor can depend on which other TFs are bound there, a phenomenon we call functional synergy. This is distinct from cooperative binding, which is already accounted for in the binding location data. To investigate functional synergy, we created a comprehensive dataset on TF binding locations in yeast using a method that is orthogonal to chromatin immunoprecipitation. We then used mathematical modeling to identify high-confidence instances of functional synergy. We found that such synergies are surprisingly common. Responses to perturbations of 44 different TFs were modified by the presence of other TFs. 48 TFs served as modifiers, but some modified responses to many TFs. We conclude that (1) measuring the binding locations of a single TF will not, in general, reveal which genes the TF regulates, and (2) traditional networks linking TFs to their targets must be made substantially more expressive, allowing some TFs to modify the effects of others.
