## Supplementary material for "UBIQUITOUS FUNCTIONAL SYNERGY PARTIALLY EXPLAINS WHY MOST TRANSCRIPTION FACTOR BINDING IS NON-FUNCTIONAL": Coefficients from cubic models

pTF	intercept	pTF LRB term coefficient	pTF LRB squared term coefficient	pTF LRB cubed term coefficient
ACA1	0.44455688639627167	-0.095165279	0.091578887	-0.015728245
ACE2	0.40420342553514005	0.15989168463503295	-0.23665419	0.1119022272941385
AFT1	0.40862533450568095	0.039530726	-0.032859209	0.041905964972348546
ARG80	0.42162937658134847	0.1265860108548167	-0.234050053	0.09911575
ARG81	0.4066481300195004	0.180303467	-0.180950082	0.057957906
ARO80	0.45354557467406487	-0.130000192	0.10970826484784349	-0.024472217
ASH1	0.4297294449067709	-0.031314727	0.040343766005442455	0.003861164
AZF1	0.4298701886217339	-0.053087738	0.10038101314944634	-0.026385453
CBF1	0.4445307776326288	-0.224679708	0.2963925275345234	-0.052259933
CHA4	0.4631607916671921	-0.125405846	0.08043919	-0.014776002
CIN5	0.4488956979329062	-0.281428622	0.3657330143067842	-0.065582752
CRZ1	0.4123899976058153	-0.087834891	0.17199094201011733	-0.012286675
CSE2	0.4553526730228281	-0.132945226	0.12853359531879932	-0.029473185
CST6	0.4305667478567965	-0.09844904	0.1456620270201975	-0.022413667
CUP9	0.38750116870393847	0.086357253	-0.010160882	0.0491247
DAL80	0.41180094718757126	0.053407815	-0.031527437	0.023471474583017092
DIG1	0.4619180893044622	-0.170321123	0.11900145851077995	-0.007915884
ERT1	0.45409186601795115	-0.062565318	-0.012300131	0.019914025
FKH1	0.4200825055257381	-0.01251125	0.035177036	0.011285145756735379
FKH2	0.4304548572580016	-0.009915989	0.011973746	0.005656914
FZF1	0.46716912820530365	-0.146467652	0.10110120304941259	-0.018163078
GAL11	0.41055874043578466	-0.208833292	0.42730382463826017	-0.10631381
GAL4	0.4153445070172542	0.13719166768408936	-0.227647618	0.09004237
GAL80	0.46832430084404447	-0.155621514	0.09463343	-0.007590252
GAT2	0.41356469027188847	-0.015925908	0.045899769299432236	0.019685993470989788
GAT4	0.38214609964383384	-0.04913202	0.29846811524703754	-0.067889853
GCN4	0.44941694157165646	-0.291653381	0.28967727039159796	0.001270276
GCR2	0.43931522838674797	-0.066841689	-0.001212779	0.043752708
GIS1	0.41386268563194095	-0.090635302	0.22140047653842412	-0.050822681
GZF3	0.38977643104190146	0.12081621371716164	-0.053980663	0.031160775
HAA1	0.46092724822305575	-0.187800809	0.1480668630704629	-0.007502779
HAP2	0.4756070148762866	-0.29384458	0.2980721517964785	-0.060722976
HAP3	0.44013789492485816	-0.0637744	0.06906052	-0.011802724
HAP4	0.4238145893790684	-0.08196064	0.081382315	0.028469295976933734
HAP5	0.42996537825925263	-0.051143114	0.078374324	-0.008270401
HFI1	0.43969172675204227	-0.129044755	0.1571947270865035	-0.027801184
INO4	0.4107364445399827	0.046823382	-0.006727384	0.013008098925974387
LEU3	0.4357592843322497	-0.119450671	0.12016280301042334	0.005103678
LYS14	0.38543694358304664	0.28947778859668805	-0.396460551	0.15882248581117467
MED2	0.47149791095596233	-0.313093217	0.31442752127461837	-0.056881128
MET28	0.42607729441028414	0.007150843	-0.002841164	0.013179877397283733
MET31	0.4486795989652739	-0.123445532	0.13842827170215108	-0.030802033
MET32	0.4325017734223739	-0.081225015	0.13216930362743937	-0.02901691
MET4	0.4129797165584164	0.10104258731521623	-0.127315654	0.07087448
MIG1	0.40075754286241183	0.1840396945388416	-0.212142709	0.089141713
MIG2	0.4344520544573105	-0.00430625	-0.014024001	0.011945256189825275
MOT3	0.414732944	0.024807820833699784	0.032237812	-0.001719733
MSN2	0.4015216048304969	-0.141232741	0.2590223469996116	-0.009766989
NRG1	0.4519295184194754	-0.247350005	0.3183593341538952	-0.067772454
OAF1	0.39789665416247266	0.055177377729074044	0.035609409	-0.002785143
OPI1	0.4306270901607393	-0.00329161	0.004259322	0.005412413
PDR1	0.4205234453957421	0.009587214	0.026960839355896257	-0.000698028
PDR3	0.415354887	-0.039340696	0.14925097155267064	-0.04219492
PGD1	0.4222481448239238	-0.103523747	0.19570776443966498	-0.040188887
PHD1	0.433023009	-0.003567764	-0.069430469	0.057089743009329265
PHO2	0.4296961918310857	-0.004987004	0.004324031	0.009036996
PIP2	0.45267045983099985	-0.111233866	0.10805997565093065	-0.026658157
PPR1	0.44585757813835913	-0.026263183	-0.032377914	0.020612168513485764
RDR1	0.4454709550246398	-0.097770609	0.11393205903726197	-0.028404338
RDS2	0.46424160641212797	-0.251316954	0.28250711622879765	-0.063184139
RFX1	0.447049759	-0.126596119	0.10091077170943213	0.004509658
RGM1	0.4553236050054449	-0.214544801	0.20458201184520378	-0.017170973
RGT1	0.42810907207460686	0.082139043	-0.223707527	0.11129146594397635
RLM1	0.46078291466764454	-0.171270391	0.13928897036948285	-0.022045987
ROX1	0.43728151470462284	-0.24047968	0.32301747609150105	-0.053049034
RPD3	0.49218531655684433	-0.340495306	0.30264718964768617	-0.060495237
RPH1	0.44722298509100683	-0.238188589	0.3134923677547356	-0.060018758
RPN4	0.42171562842688415	-0.084710009	0.17201650310597094	-0.035215196
RTG1	0.44179523475538995	-0.046428496	-0.011549189	0.031624705
RTG3	0.4328915155886923	-0.023361755	-0.008810917	0.027720360663620117
SFL1	0.412278129	0.026817075175918692	-0.019241488	0.040114243
SFP1	0.4258618061418067	-0.066081066	0.11875747337919797	-0.018746744
SKN7	0.418405362	-0.152067091	0.24227160464729108	-0.027398952
SKO1	0.4234872954940944	-0.106502334	0.19142306412879323	-0.037380701
SMP1	0.4574669503160458	-0.179912462	0.17266253706055745	-0.025087606
SOK2	0.40422661655363784	0.016834585	0.044111072835083046	0.035154869238002984
STB5	0.3940648553719807	-0.027819013	0.16091549099279626	0.030804775450372662
STE12	0.44821440526635437	-0.114022193	0.097451331	-0.005580713
STP1	0.44293326366903174	-0.113494241	0.1188099740920473	-0.026508541
STP2	0.4334737251254007	-0.020874483	0.028651916616787967	-0.005365732
SUM1	0.46152367110684256	-0.206568146	0.20007464490065713	-0.035472879
SWI5	0.42160341394419354	0.037897476	-0.148608261	0.10558541765301983
SWI6	0.4402388040637394	-0.076565975	0.014739816263797306	0.029630802488022835
TEA1	0.44950831149623366	-0.11329157	0.092159535	-0.016619274
TEC1	0.4566467288681818	-0.158144526	0.13964369545354868	-0.019352903
TOG1	0.46838130817162493	-0.184295513	0.15461447320593236	-0.030146728
TYE7	0.42756848789683477	0.023044177596806478	-0.13351545	0.096136
UME1	0.48949092539464195	-0.343709217	0.32531036760484655	-0.062497247
UPC2	0.42545860330443686	-0.03157941	0.025511195041477266	0.024766723342821373
USV1	0.4159536540224448	-0.102291932	0.20969748270416638	-0.036454643
VHR1	0.40113224740174674	-0.111569685	0.24921412592109926	-0.025494001
WTM1	0.45621632525792605	-0.120861373	0.0842083	-0.015857245
XBP1	0.42968191826337865	-0.114179825	0.17992294006703166	-0.031480103
YAP6	0.44677723687539556	-0.110350417	0.089479806	-0.004941403
YHP1	0.4721890509361485	-0.235718151	0.21204063045795257	-0.040029903
YOX1	0.4410225053059279	-0.172609284	0.21808900763728994	-0.037178329
ZAP1	0.4331127764713833	3.469897630824226e-05	-0.045515368	0.0358749
