## Supplementary material for "UBIQUITOUS FUNCTIONAL SYNERGY PARTIALLY EXPLAINS WHY MOST TRANSCRIPTION FACTOR BINDING IS NON-FUNCTIONAL": Interaction terms surviving Stage 1

pTF	mTF	median coefficient	98% CI Lower	98% CI Upper	fraction of bootstraps retained with majority sign	all data coefficient
ACA1	GIS1	0.0621	0.038	0.0891	1.0	0.0635
ACA1	OPI1	-0.0465	-0.066	-0.0272	1.0	-0.0479
ACE2	DAT1	-0.0404	-0.0649	-0.016	1.0	-0.0323
ACE2	EAF1	-0.0273	-0.0456	-0.00802	0.998	-0.0227
ACE2	GAL4	0.0496	0.0251	0.0721	1.0	0.0523
ACE2	GAL80	0.0383	0.0122	0.0697	1.0	0.0419
ACE2	PGD1	0.0411	0.00875	0.074	1.0	0.0618
ACE2	SMP1	-0.0501	-0.074	-0.0261	1.0	-0.0488
ACE2	YHP1	-0.0384	-0.0634	-0.0138	0.999	-0.0317
AFT1	BAS1	0.0193	0.000771	0.0388	0.993	0.0197
AFT1	CBF1	-0.0294	-0.0521	-0.00825	0.999	-0.0338
AFT1	DAT1	-0.0263	-0.049	-0.000418	0.99	-0.0327
AFT1	GAL4	0.0618	0.0343	0.0888	0.999	0.0622
AFT1	IME4	0.024	0.00163	0.0472	0.993	0.0206
AFT1	STB5	0.0243	0.00331	0.0457	0.999	0.0251
AFT1	SWI6	-0.0246	-0.0487	-0.00118	0.992	-0.0317
ARG80	EAF1	-0.0214	-0.0382	-0.00444	0.996	-0.0199
ARG80	FKH1	-0.0245	-0.0409	-0.00846	0.999	-0.0249
ARG80	GAL4	0.0386	0.0137	0.0629	1.0	0.0462
ARG80	PGD1	0.0438	0.0123	0.0782	1.0	0.0712
ARG80	STE12	-0.026	-0.0448	-0.00763	0.997	-0.025
ARG80	WTM1	-0.0324	-0.0551	-0.0077	0.998	-0.0265
ARG81	FKH2	-0.0268	-0.0459	-0.00892	1.0	-0.0453
ARG81	GAL11	0.0292	0.000164	0.0601	0.991	0.0348
ARG81	GAL4	0.0524	0.0224	0.081	1.0	0.048
ARG81	GIS1	0.0472	0.0184	0.0743	1.0	0.0389
ARG81	MSN2	0.0394	0.0141	0.0671	1.0	0.0367
ARG81	RTG3	-0.0267	-0.0499	-0.00413	0.995	-0.0452
ARG81	UPC2	-0.0289	-0.0506	-0.0049	0.997	-0.0458
ARO80	FKH1	-0.0146	-0.0293	-0.000399	0.992	-0.0175
ARO80	GIS1	0.0469	0.0262	0.0647	1.0	0.0537
ARO80	OPI1	-0.0312	-0.0453	-0.0175	1.0	-0.0332
ASH1	CYC8	0.0273	2.08e-18	0.0439	0.99	0.0274
AZF1	GIS1	0.026	0.00255	0.0485	0.994	0.0257
AZF1	MSN2	0.0426	0.014	0.0715	0.998	0.0436
AZF1	STE12	-0.0348	-0.0509	-0.0186	0.999	-0.035
AZF1	TEA1	-0.0349	-0.0528	-0.0183	0.999	-0.0359
CBF1	DAT1	-0.0352	-0.0543	-0.0125	1.0	-0.039
CBF1	GAL4	0.0374	0.0142	0.0601	0.998	0.0461
CBF1	MBP1	-0.0277	-0.0496	-0.00522	0.995	-0.0249
CBF1	MET28	0.0374	0.00506	0.0654	0.996	0.04
CBF1	TUP1	0.0355	0.00531	0.0596	0.994	0.0562
CBF1	UPC2	-0.0323	-0.0516	-0.0121	1.0	-0.0351
CBF1	WTM1	-0.0283	-0.0506	-0.00509	0.996	-0.0226
CHA4	CYC8	0.0223	0.0041	0.0416	0.997	0.023
CHA4	GIS1	0.0338	0.0123	0.0541	1.0	0.0343
CHA4	LYS14	-0.0207	-0.0332	-0.00703	1.0	-0.0213
CHA4	MSN2	0.0424	0.0184	0.0666	1.0	0.0437
CHA4	PDR3	-0.0312	-0.0511	-0.0118	0.998	-0.0327
CHA4	RTG1	-0.0405	-0.0601	-0.0209	1.0	-0.0413
CIN5	EAF1	-0.0196	-0.0402	-0.000235	0.991	-0.0198
CIN5	ERT1	-0.0291	-0.0513	-0.00726	0.999	-0.0299
CIN5	FKH1	-0.0285	-0.0453	-0.00988	1.0	-0.0288
CIN5	GAT4	0.0512	0.0252	0.0813	1.0	0.0513
CIN5	IXR1	0.035	0.0104	0.061	1.0	0.0361
CIN5	MSN2	0.0582	0.0252	0.0882	1.0	0.0597
CIN5	OPI1	-0.028	-0.0505	-0.00526	0.998	-0.0284
CIN5	TOG1	-0.0442	-0.0713	-0.0161	0.999	-0.0443
CRZ1	GAL4	0.0571	0.0244	0.0849	0.996	0.0276
CSE2	ERT1	-0.0399	-0.0601	-0.0182	1.0	-0.0311
CSE2	LYS14	-0.0204	-0.0332	-0.00707	1.0	-0.0172
CSE2	MSN2	0.0351	0.00558	0.0634	0.995	0.0731
CSE2	OPI1	-0.0218	-0.0383	-0.00307	0.996	-0.0205
CSE2	SWI4	-0.0242	-0.0407	-0.00609	0.999	-0.0178
CST6	ARG81	-0.0329	-0.049	-0.0153	1.0	-0.0337
CST6	ASH1	-0.0533	-0.0797	-0.0274	1.0	-0.0531
CST6	GIS1	0.0906	0.0592	0.124	1.0	0.0912
CST6	MSN2	0.0475	0.014	0.0818	1.0	0.0477
CST6	OPI1	-0.0248	-0.0423	-0.00537	0.996	-0.025
CST6	UPC2	-0.0243	-0.042	-0.00444	0.996	-0.024
CUP9	ERT1	-0.0474	-0.0719	-0.0198	1.0	-0.0522
CUP9	FKH1	-0.0287	-0.0477	-0.01	1.0	-0.0266
CUP9	GAL80	-0.0335	-0.061	-0.00307	0.994	-0.0294
CUP9	GIS1	0.0664	0.0335	0.0981	1.0	0.0974
DAL80	CBF1	-0.0317	-0.0522	-0.00643	0.998	-0.0305
DAL80	EAF1	-0.0247	-0.0429	-0.00353	0.993	-0.0219
DAL80	FKH2	-0.0323	-0.0497	-0.00776	0.997	-0.032
DAL80	GAL4	0.0428	0.0185	0.0707	1.0	0.0462
DAL80	GZF3	0.0407	0.00083	0.0722	0.991	0.0431
DAL80	MSN2	0.0401	0.0118	0.0632	0.998	0.0459
DAL80	MTH1	-0.0434	-0.0662	-0.0171	0.997	-0.0411
DIG1	FKH1	-0.0281	-0.0427	-0.0105	1.0	-0.0266
DIG1	GIS1	0.0289	0.00288	0.0544	0.997	0.0422
DIG1	MSN2	0.0302	0.00101	0.0541	0.991	0.0455
DIG1	OPI1	-0.0332	-0.0506	-0.015	1.0	-0.029
DIG1	SMP1	-0.038	-0.0585	-0.0152	0.999	-0.0319
ERT1	GIS1	0.0464	0.0246	0.0689	1.0	0.0469
ERT1	MSN2	0.0295	0.00129	0.056	0.995	0.0299
ERT1	OPI1	-0.0399	-0.0565	-0.0238	1.0	-0.0401
ERT1	UPC2	-0.0369	-0.052	-0.0206	1.0	-0.0367
FZF1	RPH1	0.0504	0.00323	0.0736	0.991	0.0132
GAL11	AFT1	-0.0255	-0.05	-0.000531	0.991	-0.023
GAL11	CYC8	0.0546	0.0108	0.0914	0.999	0.0789
GAL11	GCN4	-0.0331	-0.0535	-0.0137	1.0	-0.0327
GAL11	GIS1	0.0654	0.0301	0.1	1.0	0.0925
GAL11	INO4	-0.0315	-0.0576	-0.00462	0.995	-0.0216
GAL11	STP1	-0.0357	-0.0555	-0.0168	1.0	-0.0359
GAL11	WTM1	-0.0271	-0.0503	-0.0054	1.0	-0.0231
GAL11	ZAP1	-0.0419	-0.0676	-0.0115	0.998	-0.0423
GAT2	DAT1	-0.0354	-0.0576	-0.0101	1.0	-0.0377
GAT2	FKH2	-0.033	-0.0531	-0.00561	0.996	-0.0329
GAT2	GIS1	0.0532	0.0248	0.0857	1.0	0.0703
GAT2	MBP1	-0.0224	-0.042	-0.0008	0.991	-0.0208
GAT2	OPI1	-0.0346	-0.0558	-0.0141	1.0	-0.0333
GAT2	TUP1	0.0431	0.0113	0.0745	0.999	0.047
GIS1	ARG80	-0.0281	-0.0491	-0.00899	1.0	-0.0282
GIS1	GAL4	0.0525	0.0222	0.0818	1.0	0.0584
GIS1	PGD1	0.0432	0.0062	0.0751	0.998	0.0721
GIS1	RPH1	-0.0349	-0.0612	-0.00592	0.995	-0.0379
GIS1	SMP1	-0.0213	-0.0396	-0.00192	0.994	-0.0275
GIS1	WTM1	-0.0327	-0.0533	-0.0111	1.0	-0.0302
GZF3	CBF1	-0.0325	-0.0521	-0.0138	1.0	-0.0332
GZF3	FKH2	-0.0361	-0.0574	-0.0144	1.0	-0.037
GZF3	GAL4	0.04	0.0124	0.0694	1.0	0.0413
GZF3	GIS1	0.0343	0.0039	0.0692	0.996	0.0349
GZF3	MBP1	-0.0365	-0.0562	-0.0178	1.0	-0.0373
GZF3	MSN2	0.0377	0.00165	0.0726	0.993	0.0375
HAA1	GAT4	0.0641	0.0378	0.09	0.999	0.0651
HAA1	OPI1	-0.0351	-0.051	-0.0161	0.999	-0.0355
HAA1	TEA1	-0.0282	-0.0484	-0.00336	0.993	-0.0285
HAP2	CRZ1	-0.0278	-0.0479	-0.00676	0.998	-0.0207
HAP2	DAT1	-0.0288	-0.049	-0.00707	0.998	-0.0203
HAP2	FKH1	-0.0202	-0.0333	-0.00505	1.0	-0.0192
HAP2	MIG1	0.0267	0.00975	0.0466	0.999	0.033
HAP2	MSN2	0.0321	0.00726	0.0552	1.0	0.053
HAP2	OPI1	-0.0341	-0.0526	-0.0151	1.0	-0.0333
HAP3	ERT1	-0.0268	-0.0475	-0.00346	0.998	-0.0265
HAP3	GIS1	0.0604	0.0348	0.0876	1.0	0.0613
HAP3	MET31	-0.0295	-0.0548	-0.00388	0.996	-0.0303
HAP3	MSN2	0.0529	0.0204	0.0816	0.999	0.0537
HAP3	MTH1	-0.0266	-0.0467	-0.00669	0.999	-0.0276
HAP3	RTG1	-0.0279	-0.0491	-0.00751	0.997	-0.0286
HAP4	GAL80	-0.0485	-0.074	-0.0243	1.0	-0.0494
HAP4	HAP2	0.0632	0.0183	0.109	1.0	0.0727
HAP4	HAP3	0.0464	0.0015	0.0872	0.99	0.0559
HAP4	OPI1	-0.0423	-0.0633	-0.0206	1.0	-0.0434
HAP4	SMP1	-0.0675	-0.0975	-0.0418	1.0	-0.0682
HAP4	TUP1	0.0324	0.00964	0.0535	0.999	0.0344
HFI1	CHA4	-0.0367	-0.0584	-0.0126	1.0	-0.0354
HFI1	CYC8	0.0324	0.00294	0.0611	0.995	0.0364
HFI1	DAT1	-0.0365	-0.0564	-0.0162	1.0	-0.0361
HFI1	GAL4	-0.0297	-0.0489	-0.00284	0.997	-0.0295
HFI1	GAT4	0.0274	0.000244	0.0556	0.99	0.0305
HFI1	HAP5	-0.0348	-0.0575	-0.0125	0.998	-0.0301
HFI1	RGM1	0.0412	0.0136	0.067	1.0	0.0571
HFI1	UME1	0.0359	0.0103	0.0583	0.999	0.0535
HFI1	UPC2	-0.0355	-0.0546	-0.0155	1.0	-0.0329
INO4	EAF1	-0.0222	-0.0394	-0.00273	0.995	-0.0222
INO4	FKH2	-0.0317	-0.0495	-0.0137	1.0	-0.0326
INO4	GAL4	0.0633	0.0334	0.09	1.0	0.0637
INO4	MBP1	-0.0218	-0.0422	-0.00267	0.996	-0.0219
INO4	PGD1	0.0691	0.0444	0.0948	1.0	0.0703
INO4	SMP1	-0.0322	-0.0544	-0.00993	0.999	-0.0332
MED2	EAF1	-0.0202	-0.0369	-0.00067	0.99	-0.0213
MED2	GIS1	0.0617	0.0294	0.0914	1.0	0.069
MED2	MET31	-0.0624	-0.0851	-0.0365	1.0	-0.0632
MED2	MSN2	0.0392	0.00444	0.073	0.996	0.0494
MED2	OPI1	-0.0321	-0.0496	-0.013	1.0	-0.0319
MET28	GAL11	0.0432	0.0214	0.0652	1.0	0.0433
MET28	GAL4	0.0541	0.0318	0.0807	1.0	0.0551
MET28	MSN2	0.0305	0.00322	0.0576	0.998	0.0309
MET28	PUT3	0.0242	0.000467	0.0462	0.991	0.0241
MET28	SMP1	-0.0401	-0.0641	-0.0176	1.0	-0.0407
MET28	UPC2	-0.0439	-0.0624	-0.0245	1.0	-0.0439
MET28	YHP1	-0.0435	-0.0674	-0.0167	1.0	-0.0443
MET31	DIG1	-0.025	-0.0415	-0.00755	0.998	-0.0314
MET31	GAL4	0.0422	0.0205	0.0646	1.0	0.0447
MET31	GAL80	0.0393	0.0103	0.0672	0.997	0.0369
MET31	MSN2	0.0431	0.0166	0.0711	1.0	0.043
MET31	OPI1	-0.0237	-0.042	-0.00695	0.999	-0.0298
MET31	SMP1	-0.0394	-0.0601	-0.017	1.0	-0.0476
MET31	TUP1	0.04	0.0105	0.0681	0.999	0.047
MET31	UPC2	-0.0361	-0.0584	-0.0155	1.0	-0.0423
MET32	CBF1	-0.0372	-0.0537	-0.02	0.998	-0.0378
MET32	GAL4	0.0607	0.0378	0.0835	0.999	0.0614
MET4	FKH2	-0.0288	-0.0523	-0.0035	0.995	-0.0366
MET4	INO4	-0.0488	-0.0772	-0.0219	1.0	-0.0561
MET4	MSN2	0.0369	0.000798	0.0723	0.993	0.0706
MET4	PGD1	0.0517	0.0169	0.0875	1.0	0.0685
MET4	SMP1	-0.0489	-0.0724	-0.0235	1.0	-0.043
MIG1	CBF1	-0.0315	-0.0483	-0.011	1.0	-0.0388
MIG1	CYC8	0.0709	0.0438	0.099	1.0	0.0896
MIG1	EAF1	-0.0198	-0.0368	-0.0014	0.995	-0.025
MOT3	CBF1	-0.0256	-0.0457	-0.00737	1.0	-0.0251
MOT3	FKH2	-0.0285	-0.0515	-0.00417	0.997	-0.0228
MOT3	GAL4	0.0354	0.0112	0.0625	1.0	0.0505
MOT3	GIS1	0.0432	0.0143	0.0753	0.999	0.0654
MOT3	MBP1	-0.0278	-0.0517	-0.00441	0.999	-0.0238
MOT3	OPI1	-0.0339	-0.0536	-0.0158	1.0	-0.0315
MSN2	ASH1	-0.0593	-0.0888	-0.0304	0.999	-0.0418
MSN2	GAL4	0.0475	0.019	0.0735	0.999	0.0768
MSN2	MBP1	-0.0233	-0.0433	-0.000718	0.991	-0.0166
MSN2	UPC2	-0.0266	-0.0509	-0.00152	0.993	-0.0176
NRG1	ERT1	-0.0304	-0.0534	-0.00772	0.999	-0.031
NRG1	GAL80	-0.0252	-0.044	-0.00649	1.0	-0.0258
NRG1	GIS1	0.0323	0.00804	0.0629	0.998	0.0326
NRG1	LYS14	-0.019	-0.0337	-0.00242	0.998	-0.0199
NRG1	MET31	-0.0301	-0.0501	-0.00832	1.0	-0.0314
NRG1	MSN2	0.0574	0.0303	0.0882	1.0	0.06
NRG1	SUM1	0.0241	0.00191	0.0488	0.994	0.0254
NRG1	SWI4	-0.0272	-0.0447	-0.0103	1.0	-0.0282
OAF1	DAT1	-0.0387	-0.0618	-0.0164	1.0	-0.0381
OAF1	FKH1	-0.022	-0.0385	-0.00275	0.995	-0.0209
OAF1	GIS1	0.0355	0.00252	0.0659	0.994	0.045
OAF1	MBP1	-0.0375	-0.0573	-0.0176	1.0	-0.0368
OAF1	PGD1	0.0467	0.0154	0.0804	0.999	0.0713
OAF1	RGM1	0.033	0.00273	0.066	0.996	0.0479
OAF1	SMP1	-0.0313	-0.0561	-0.00372	0.993	-0.0269
OAF1	STE12	-0.026	-0.0458	-0.00622	0.999	-0.0279
OPI1	ARG80	-0.0251	-0.0448	-0.00739	0.999	-0.0259
OPI1	DAT1	-0.0295	-0.0488	-0.0076	0.997	-0.0303
OPI1	FKH1	-0.0312	-0.0504	-0.0153	1.0	-0.0321
OPI1	FZF1	-0.0445	-0.0746	-0.0207	1.0	-0.0463
OPI1	GIS1	0.0604	0.0346	0.0867	1.0	0.0632
OPI1	INO2	0.0893	0.0574	0.123	1.0	0.09
OPI1	INO4	0.0559	0.023	0.0899	1.0	0.059
OPI1	PGD1	0.0297	0.00479	0.0542	0.995	0.0322
OPI1	PPR1	-0.0222	-0.0449	-0.0019	0.995	-0.0231
OPI1	RDR1	-0.0471	-0.0739	-0.0211	1.0	-0.0508
OPI1	SWI5	-0.0226	-0.0423	-0.00268	0.994	-0.0242
PDR1	ARG81	-0.0248	-0.0418	-0.00728	0.999	-0.0276
PDR1	CSE2	-0.0312	-0.0606	-0.00453	0.997	-0.0395
PDR1	DAT1	-0.0204	-0.0385	-0.00112	0.993	-0.0254
PDR1	GIS1	0.0827	0.0482	0.122	1.0	0.0971
PDR1	GZF3	-0.0309	-0.0535	-0.00813	0.999	-0.0395
PDR1	MSN2	0.0764	0.0357	0.113	1.0	0.0803
PDR1	OPI1	-0.0216	-0.041	-0.00356	0.996	-0.0238
PDR1	UPC2	-0.0277	-0.0468	-0.0111	1.0	-0.0311
PDR3	FKH2	-0.032	-0.0483	-0.0147	1.0	-0.0334
PDR3	GAL4	0.0587	0.0323	0.0843	1.0	0.0647
PDR3	MBP1	-0.0204	-0.0379	-0.00146	0.994	-0.0233
PDR3	PGD1	0.0328	0.00627	0.0625	0.999	0.0639
PDR3	SMP1	-0.0315	-0.0539	-0.00905	0.998	-0.0292
PDR3	UPC2	-0.025	-0.0457	-0.00312	0.996	-0.0258
PGD1	ARG81	-0.0458	-0.0644	-0.027	1.0	-0.0437
PGD1	GIS1	0.0553	0.0272	0.082	1.0	0.0798
PGD1	SWI6	-0.0475	-0.0655	-0.0281	1.0	-0.0433
PHD1	GIS1	0.0479	0.0204	0.0752	1.0	0.08
PHD1	MBP1	-0.0354	-0.0522	-0.0101	0.999	-0.0304
PHD1	OPI1	-0.0407	-0.0599	-0.0209	1.0	-0.0378
PHD1	STE12	-0.0248	-0.0439	-0.000859	0.991	-0.0201
PHO2	ARG80	-0.0174	-0.0331	-0.000773	0.993	-0.0172
PHO2	DIG1	-0.0246	-0.0394	-0.00679	0.999	-0.0242
PHO2	ERT1	-0.0265	-0.0498	-0.00601	1.0	-0.0278
PHO2	GAT4	0.024	0.00278	0.0428	0.994	0.0288
PHO2	GIS1	0.0514	0.0274	0.0762	1.0	0.0557
PHO2	MSN2	0.0513	0.024	0.0776	1.0	0.0567
PHO2	TEA1	-0.0256	-0.0425	-0.0061	0.998	-0.0268
PHO2	ZAP1	-0.0432	-0.0639	-0.021	1.0	-0.0447
PIP2	GIS1	0.0317	0.00804	0.0559	0.998	0.0311
PIP2	MSN2	0.0419	0.0173	0.0666	1.0	0.0416
PIP2	OPI1	-0.0408	-0.0562	-0.0238	1.0	-0.0402
PIP2	TEA1	-0.0329	-0.0491	-0.0167	1.0	-0.0324
PPR1	GIS1	0.0396	0.016	0.0625	0.995	0.0391
PPR1	OPI1	-0.0401	-0.0566	-0.0221	0.998	-0.0401
RDR1	ERT1	-0.0355	-0.0609	-0.00849	0.999	-0.0347
RDR1	GIS1	0.0486	0.0272	0.0743	1.0	0.0485
RDR1	MBP1	-0.0198	-0.0393	-0.00179	0.994	-0.0196
RDR1	MSN2	0.056	0.0245	0.0846	1.0	0.0567
RDR1	OPI1	-0.0273	-0.0446	-0.011	0.999	-0.0279
RDR1	RPD3	0.0269	0.000771	0.0509	0.991	0.0267
RDR1	SWI6	-0.0209	-0.0403	-0.00138	0.992	-0.021
RDR1	UPC2	-0.0369	-0.052	-0.0218	1.0	-0.0375
RDS2	FKH1	-0.0169	-0.0315	-0.0019	0.995	-0.0176
RDS2	GIS1	0.0583	0.0234	0.088	1.0	0.0673
RDS2	GZF3	-0.0392	-0.0583	-0.0206	1.0	-0.0418
RDS2	MBP1	-0.0271	-0.0447	-0.00977	1.0	-0.0251
RDS2	MSN2	0.0461	0.0172	0.077	1.0	0.0523
RDS2	OPI1	-0.0313	-0.0483	-0.0149	1.0	-0.0314
RDS2	RGM1	0.0328	0.00936	0.0578	0.999	0.0338
RDS2	SWI4	-0.017	-0.0325	-0.00102	0.992	-0.0186
RDS2	UPC2	-0.03	-0.0452	-0.0143	1.0	-0.0297
RPH1	DAT1	-0.0247	-0.0413	-0.00314	0.996	-0.0281
RPH1	ERT1	-0.0263	-0.0491	-0.00239	0.994	-0.0264
RPH1	FKH1	-0.0202	-0.0379	-0.00438	0.997	-0.0219
RPH1	MSN2	0.0646	0.0317	0.0967	1.0	0.0681
RPH1	OPI1	-0.0253	-0.0453	-0.00735	1.0	-0.0254
RPH1	PGD1	0.034	0.00649	0.0625	0.998	0.0368
RPH1	RGM1	0.0382	0.0115	0.0668	1.0	0.037
RPH1	TOG1	-0.0463	-0.0723	-0.0185	1.0	-0.0481
RPN4	ACE2	-0.0312	-0.0505	-0.00696	0.997	-0.0151
RPN4	MBP1	-0.037	-0.0553	-0.00864	0.996	-0.0155
RTG1	ERT1	-0.0352	-0.0581	-0.0141	1.0	-0.0349
RTG1	GIS1	0.0914	0.0575	0.125	1.0	0.108
RTG1	OPI1	-0.0318	-0.0509	-0.0105	1.0	-0.0342
RTG1	STE12	-0.0207	-0.0404	-0.0003	0.99	-0.0226
RTG1	SWI4	-0.02	-0.034	-0.00284	0.998	-0.0248
RTG3	EAF1	-0.0259	-0.0431	-0.00793	1.0	-0.0267
RTG3	ERT1	-0.0279	-0.0508	-0.000306	0.99	-0.0289
RTG3	GIS1	0.0877	0.0581	0.118	1.0	0.0902
RTG3	OPI1	-0.0322	-0.0517	-0.0134	1.0	-0.0331
SFL1	FZF1	-0.04	-0.0626	-0.0174	1.0	-0.0303
SFL1	MSN2	0.0507	0.0199	0.0834	1.0	0.0697
SFL1	OPI1	-0.0555	-0.0766	-0.034	1.0	-0.0499
SFL1	RGM1	0.0234	0.00125	0.0469	0.994	0.031
SFL1	SWI4	-0.0365	-0.0548	-0.0167	1.0	-0.0281
SFP1	DAT1	0.06	0.0315	0.0876	0.999	0.0594
SFP1	FKH2	-0.0329	-0.0477	-0.0175	1.0	-0.033
SFP1	TEA1	-0.0348	-0.0519	-0.0181	0.999	-0.0354
SKN7	GIS1	0.0964	0.0697	0.123	1.0	0.108
SKN7	HAA1	-0.0534	-0.072	-0.0338	1.0	-0.0527
SKN7	PPR1	-0.0526	-0.0725	-0.0291	1.0	-0.0462
SKO1	GIS1	0.0425	0.0109	0.0695	0.998	0.0537
SKO1	OPI1	-0.0462	-0.0649	-0.0252	0.998	-0.049
STB5	GAL4	0.0576	0.00993	0.085	0.995	0.0321
STE12	FKH1	-0.0344	-0.0515	-0.0159	1.0	-0.034
STE12	GIS1	0.0357	0.0121	0.0626	1.0	0.0417
STE12	OPI1	-0.0463	-0.0666	-0.0273	1.0	-0.0467
STE12	PGD1	0.0434	0.0184	0.0703	1.0	0.0493
STP2	ASG1	-0.0361	-0.0568	-0.0133	1.0	-0.0383
STP2	DAT1	-0.0232	-0.0411	-0.00294	0.996	-0.026
STP2	GIS1	0.0743	0.0393	0.111	1.0	0.0853
STP2	MBP1	-0.0238	-0.042	-0.00605	0.998	-0.027
STP2	MSN2	0.0423	0.00915	0.0782	0.999	0.0457
STP2	OPI1	-0.0331	-0.0538	-0.011	1.0	-0.0348
SUM1	ARG80	-0.0198	-0.0368	-0.00212	0.995	-0.0236
SUM1	DAT1	-0.0204	-0.0382	-0.000438	0.99	-0.0233
SUM1	ERT1	-0.0288	-0.0474	-0.00929	1.0	-0.0308
SUM1	FKH1	-0.0214	-0.0356	-0.00699	1.0	-0.0221
SUM1	GIS1	0.05	0.0231	0.0765	1.0	0.0486
SUM1	MBP1	-0.021	-0.0402	-0.00182	0.994	-0.0234
SUM1	MET31	-0.0251	-0.0476	-0.000629	0.992	-0.0277
SUM1	MSN2	0.065	0.0368	0.0911	1.0	0.0641
SUM1	RGM1	0.0253	0.00129	0.0485	0.993	0.0264
TEA1	ACA1	-0.0393	-0.0555	-0.0212	1.0	-0.0376
TEA1	ARG80	-0.0362	-0.0515	-0.0169	1.0	-0.0353
TEA1	GAT4	0.0352	0.0179	0.0519	1.0	0.0384
TEA1	MSN2	0.0304	0.000511	0.0567	0.991	0.0431
TEC1	GIS1	0.0295	0.00605	0.0512	0.994	0.0462
TEC1	MBP1	-0.0438	-0.0623	-0.0221	0.997	-0.0376
UME1	EAF1	-0.0209	-0.0347	-0.00423	0.996	-0.0271
UME1	FKH2	-0.0178	-0.0332	-0.00205	0.995	-0.0222
UME1	GIS1	0.0432	0.0169	0.0682	1.0	0.0394
UME1	INO4	-0.0266	-0.0435	-0.00886	1.0	-0.0368
UME1	MSN2	0.0587	0.0301	0.0884	1.0	0.0567
UME1	SWI6	-0.0163	-0.0315	-0.00116	0.993	-0.0188
UPC2	PGD1	0.0326	2.19e-18	0.0507	0.992	0.0329
USV1	AZF1	-0.0331	-0.0563	-0.00388	0.994	-0.0341
USV1	EAF1	-0.0224	-0.0407	-0.00474	0.998	-0.0233
USV1	FKH1	-0.0198	-0.0381	-0.00256	0.995	-0.0206
USV1	GAL4	0.037	0.00817	0.0655	1.0	0.0418
USV1	GIS1	0.0527	0.0267	0.0829	1.0	0.0575
USV1	MBP1	-0.0227	-0.0441	-0.00321	0.998	-0.0237
USV1	PGD1	0.0561	0.0234	0.0942	1.0	0.0609
USV1	UPC2	-0.0356	-0.059	-0.0109	0.999	-0.0349
USV1	WTM1	-0.0312	-0.051	-0.00981	0.999	-0.0282
WTM1	FKH1	-0.0241	-0.0372	-0.00895	0.999	-0.02
WTM1	GIS1	0.0293	0.00761	0.0511	1.0	0.0503
WTM1	OPI1	-0.0358	-0.053	-0.018	0.999	-0.0287
XBP1	GAL80	-0.0419	-0.0693	-0.0179	1.0	-0.0311
XBP1	INO4	-0.0421	-0.0685	-0.0158	1.0	-0.0393
XBP1	MSN2	0.0703	0.0319	0.104	1.0	0.117
XBP1	MTH1	-0.0418	-0.0666	-0.00839	0.998	-0.0248
XBP1	OPI1	-0.0351	-0.0553	-0.0152	1.0	-0.0342
YAP6	BAS1	-0.0216	-0.0352	-0.00581	0.997	-0.018
YAP6	GIS1	0.0348	0.0102	0.0601	1.0	0.0588
YAP6	OPI1	-0.0468	-0.0658	-0.0269	0.998	-0.0394
YHP1	FKH1	-0.0193	-0.0369	-0.00106	0.991	-0.0189
YHP1	FKH2	-0.0287	-0.0472	-0.00613	0.997	-0.0265
YHP1	GIS1	0.0524	0.0258	0.0787	1.0	0.0672
YHP1	OPI1	-0.0356	-0.0523	-0.0183	1.0	-0.0328
YOX1	BAS1	-0.0233	-0.0402	-0.00647	0.999	-0.0245
YOX1	DAT1	-0.0399	-0.0653	-0.0182	0.999	-0.0367
YOX1	ERT1	-0.0405	-0.0667	-0.0146	1.0	-0.0377
YOX1	FKH1	-0.0286	-0.0451	-0.0119	1.0	-0.0263
YOX1	GIS1	0.0704	0.0426	0.0997	1.0	0.0732
YOX1	PGD1	0.0404	0.00114	0.0794	0.993	0.0434
YOX1	RGM1	0.0255	0.000229	0.0503	0.991	0.0293
YOX1	WTM1	-0.0449	-0.0681	-0.0188	1.0	-0.0441
ZAP1	FKH1	-0.0261	-0.0444	-0.00607	0.995	-0.022
ZAP1	MBP1	-0.0298	-0.0517	-0.00598	0.998	-0.0276
ZAP1	MSN2	0.0354	0.00319	0.0599	0.992	0.0676
ZAP1	SWI4	-0.0325	-0.053	-0.0107	0.998	-0.0252
