## Supplementary material for "UBIQUITOUS FUNCTIONAL SYNERGY PARTIALLY EXPLAINS WHY MOST TRANSCRIPTION FACTOR BINDING IS NON-FUNCTIONAL": : Interaction terms surviving Stage 2

pTF	mTF	median coefficient	90% CI Lower	90% CI Upper	fraction of bootstraps retained with majority sign
ACA1	GIS1	0.0932	1.36e-17	0.142	0.957
ACE2	GAL4	0.0831	7.03e-17	0.127	0.958
AFT1	DAT1	-0.0818	-0.123	-0.0192	0.961
AFT1	GAL4	0.113	0.0307	0.171	0.972
ARG80	GAL4	0.0858	0.0232	0.132	0.973
CHA4	GIS1	0.04	0.00298	0.0756	0.96
CHA4	LYS14	-0.0379	-0.0611	-0.0115	0.983
CHA4	MSN2	0.087	0.047	0.128	0.995
CHA4	PDR3	-0.0697	-0.102	-0.0388	0.993
CHA4	RTG1	-0.055	-0.0869	-0.0201	0.985
CIN5	EAF1	-0.0449	-0.0824	-0.00469	0.969
CIN5	IXR1	0.0928	0.0302	0.144	0.985
CIN5	OPI1	-0.0427	-0.0827	-0.00229	0.957
CSE2	MSN2	0.101	2.31e-17	0.147	0.953
CST6	ARG81	-0.0813	-0.112	-0.0492	0.999
CST6	ASH1	-0.0837	-0.133	-0.0384	1
CST6	GIS1	0.168	0.113	0.23	1
CST6	MSN2	0.0787	0.00999	0.136	0.968
CUP9	ERT1	-0.104	-0.146	-0.0553	0.99
CUP9	FKH1	-0.0469	-0.0818	-0.000497	0.952
CUP9	GIS1	0.12	0.0534	0.173	0.975
DAL80	CBF1	-0.0648	-0.102	-0.0194	0.98
DAL80	EAF1	-0.0453	-0.0764	-0.00898	0.969
DAL80	FKH2	-0.0834	-0.123	-0.0423	0.984
DAL80	GAL4	0.0948	0.04	0.152	0.992
DAL80	GZF3	0.135	0.0519	0.202	0.988
DAL80	MSN2	0.0683	0.00608	0.113	0.965
DAL80	MTH1	-0.0883	-0.132	-0.0319	0.977
GAL11	AFT1	-0.0499	-0.0943	-0.00388	0.962
GAL11	CYC8	0.182	0.12	0.242	1
GAL11	GCN4	-0.0612	-0.0948	-0.03	0.995
GAL11	GIS1	0.135	0.0796	0.19	1
GAL11	STP1	-0.0909	-0.13	-0.0522	0.998
GAL11	ZAP1	-0.087	-0.131	-0.04	0.998
GAT2	DAT1	-0.0663	-0.109	-0.0112	0.966
GAT2	FKH2	-0.0741	-0.118	-0.00744	0.963
GAT2	TUP1	0.104	0.0302	0.164	0.982
GIS1	ARG80	-0.0586	-0.0964	-0.00723	0.957
GIS1	GAL4	0.091	0.00301	0.146	0.958
GIS1	PGD1	0.103	0.026	0.155	0.965
HAP2	DAT1	-0.0569	-0.0914	-0.012	0.97
HAP2	FKH1	-0.0402	-0.0647	-0.00674	0.97
HAP2	MIG1	0.0767	0.0353	0.12	0.979
HAP2	OPI1	-0.0504	-0.086	-0.00748	0.963
HAP4	GAL80	-0.0794	-0.122	-0.0341	0.999
HAP4	HAP2	0.146	0.0626	0.227	0.999
HAP4	HAP3	0.139	0.0526	0.221	0.996
HAP4	OPI1	-0.0855	-0.128	-0.0422	0.999
HAP4	SMP1	-0.163	-0.211	-0.112	1
HFI1	RGM1	0.113	0.0657	0.158	0.995
HFI1	UME1	0.0798	0.0217	0.121	0.971
INO4	FKH2	-0.0639	-0.0991	-0.0297	0.997
INO4	GAL4	0.136	0.0722	0.192	0.998
INO4	PGD1	0.117	0.0688	0.163	0.997
INO4	SMP1	-0.0545	-0.0924	-0.0105	0.973
MED2	GIS1	0.0806	0.0195	0.135	0.99
MED2	MET31	-0.103	-0.139	-0.0651	1
MED2	MSN2	0.124	0.0634	0.188	0.998
MED2	OPI1	-0.0569	-0.0896	-0.0209	0.993
MET31	DIG1	-0.0557	-0.0842	-0.00936	0.969
MET31	GAL4	0.0896	0.0382	0.134	0.983
MET31	SMP1	-0.0609	-0.0969	-0.013	0.966
MET31	TUP1	0.0558	0.00812	0.0986	0.969
MET32	CBF1	-0.0645	-0.0955	-0.0283	0.976
MET32	GAL4	0.148	0.0898	0.198	0.994
MET4	MSN2	0.0999	0.0122	0.151	0.958
MET4	SMP1	-0.079	-0.125	-0.0153	0.96
MIG1	CBF1	-0.08	-0.11	-0.0459	0.999
MIG1	CYC8	0.148	0.0971	0.205	1
MSN2	ASH1	-0.117	-0.154	-0.0732	1
MSN2	GAL4	0.195	0.134	0.249	0.999
NRG1	GAL80	-0.059	-0.0921	-0.0245	0.99
NRG1	MET31	-0.0666	-0.103	-0.027	0.987
NRG1	MSN2	0.116	0.0592	0.176	0.987
OAF1	MBP1	-0.0509	-0.0891	-0.00348	0.962
OAF1	PGD1	0.123	0.0512	0.191	0.994
OAF1	RGM1	0.0796	0.0326	0.131	0.99
OPI1	FZF1	-0.0555	-0.104	-0.00862	0.971
OPI1	INO2	0.147	0.0941	0.204	1
OPI1	INO4	0.0942	0.0339	0.152	0.992
OPI1	PPR1	-0.0595	-0.0994	-0.0174	0.984
PDR1	ARG81	-0.055	-0.0843	-0.0202	0.995
PDR1	CSE2	-0.0532	-0.106	-0.00351	0.956
PDR1	GIS1	0.107	0.0587	0.158	1
PDR1	GZF3	-0.0701	-0.111	-0.0259	0.993
PDR1	MSN2	0.139	0.0696	0.203	0.995
PDR1	UPC2	-0.0702	-0.1	-0.0393	1
PDR3	GAL4	0.158	0.1	0.208	0.999
PGD1	ARG81	-0.0965	-0.131	-0.0642	1
PGD1	GIS1	0.116	0.0764	0.157	0.997
PGD1	SWI6	-0.0812	-0.114	-0.0466	0.998
PHO2	MSN2	0.0944	0.00376	0.15	0.957
RDS2	GIS1	0.108	0.0581	0.163	1
RDS2	GZF3	-0.0878	-0.121	-0.0542	1
RDS2	MSN2	0.116	0.0643	0.166	1
RDS2	OPI1	-0.0473	-0.0729	-0.0176	0.994
RDS2	RGM1	0.0553	0.0135	0.0992	0.989
RDS2	SWI4	-0.0448	-0.0799	-0.00919	0.98
RDS2	UPC2	-0.0585	-0.0877	-0.031	0.999
RPH1	DAT1	-0.0731	-0.107	-0.0365	0.992
RPH1	ERT1	-0.063	-0.106	-0.0179	0.979
RPH1	MSN2	0.154	0.0839	0.215	0.996
RPH1	RGM1	0.0616	0.0121	0.108	0.971
RPH1	TOG1	-0.072	-0.12	-0.0193	0.976
RPN4	ACE2	-0.0698	-0.107	-0.0231	0.973
RPN4	MBP1	-0.0614	-0.101	-0.00168	0.953
RTG1	GIS1	0.136	0.0635	0.19	0.986
SFL1	FZF1	-0.0602	-0.102	-0.0126	0.977
SFL1	MSN2	0.11	0.0535	0.158	0.983
SFL1	OPI1	-0.09	-0.132	-0.0502	0.997
SFL1	SWI4	-0.0567	-0.0923	-0.0174	0.981
SFP1	FKH2	-0.0699	-0.103	-0.0238	0.977
SFP1	TEA1	-0.0899	-0.126	-0.0412	0.99
SKN7	GIS1	0.222	0.179	0.268	1
SKN7	HAA1	-0.114	-0.146	-0.0774	1
SKN7	PPR1	-0.0915	-0.128	-0.0564	0.999
SKO1	OPI1	-0.0822	-0.119	-0.018	0.977
STB5	GAL4	0.0917	0.0153	0.135	0.974
STE12	PGD1	0.0875	0.00445	0.141	0.955
UME1	FKH2	-0.0428	-0.0723	-0.0128	0.99
UME1	INO4	-0.0682	-0.102	-0.0338	0.993
UME1	MSN2	0.115	0.0688	0.163	0.994
USV1	AZF1	-0.0853	-0.138	-0.0228	0.966
USV1	GIS1	0.0899	0.0217	0.145	0.969
USV1	PGD1	0.1	0.0156	0.165	0.965
USV1	WTM1	-0.0757	-0.121	-0.0322	0.977
XBP1	GAL80	-0.0616	-0.107	-0.0182	0.991
XBP1	INO4	-0.089	-0.132	-0.0449	0.999
XBP1	MSN2	0.185	0.119	0.249	0.999
XBP1	OPI1	-0.0704	-0.112	-0.035	0.998
YHP1	GIS1	0.0794	0.0251	0.122	0.965
YHP1	OPI1	-0.0597	-0.0887	-0.028	0.984
YOX1	WTM1	-0.0926	-0.145	-0.0348	0.986
ZAP1	MSN2	0.0949	0.0308	0.139	0.964
ZAP1	SWI4	-0.0493	-0.0819	-0.00536	0.956
