## Supplementary material for "UBIQUITOUS FUNCTIONAL SYNERGY PARTIALLY EXPLAINS WHY MOST TRANSCRIPTION FACTOR BINDING IS NON-FUNCTIONAL": Interaction terms surviving Stage 3

pTF	mTF
ACA1	GIS1
ACE2	GAL4
AFT1	DAT1
AFT1	GAL4
ARG80	GAL4
CHA4	GIS1
CHA4	LYS14
CHA4	MSN2
CHA4	PDR3
CHA4	RTG1
CIN5	EAF1
CIN5	IXR1
CIN5	OPI1
CST6	ARG81
CST6	ASH1
CST6	GIS1
CST6	MSN2
CUP9	ERT1
CUP9	FKH1
CUP9	GIS1
DAL80	CBF1
DAL80	EAF1
DAL80	FKH2
DAL80	GZF3
DAL80	MTH1
GAL11	AFT1
GAL11	CYC8
GAL11	GCN4
GAL11	STP1
GAL11	ZAP1
GAT2	DAT1
GAT2	FKH2
GIS1	ARG80
GIS1	GAL4
GIS1	PGD1
HAP2	DAT1
HAP2	FKH1
HAP2	MIG1
HAP2	OPI1
HAP4	GAL80
HAP4	HAP2
HAP4	HAP3
HAP4	OPI1
HAP4	SMP1
INO4	FKH2
INO4	GAL4
INO4	PGD1
INO4	SMP1
MED2	MET31
MED2	MSN2
MED2	OPI1
MET31	DIG1
MET31	GAL4
MET31	SMP1
MET31	TUP1
MET32	CBF1
MET32	GAL4
MET4	MSN2
MET4	SMP1
MIG1	CBF1
MIG1	CYC8
MSN2	ASH1
MSN2	GAL4
NRG1	MSN2
OAF1	MBP1
OAF1	PGD1
OAF1	RGM1
OPI1	FZF1
OPI1	INO2
OPI1	PPR1
PDR1	ARG81
PDR1	GIS1
PDR1	GZF3
PDR1	MSN2
PDR1	UPC2
PDR3	GAL4
PGD1	ARG81
PGD1	GIS1
PGD1	SWI6
PHO2	MSN2
RDS2	GIS1
RDS2	GZF3
RDS2	MSN2
RDS2	OPI1
RDS2	RGM1
RDS2	SWI4
RDS2	UPC2
RPH1	DAT1
RPH1	ERT1
RPH1	MSN2
RPH1	RGM1
RPH1	TOG1
RPN4	ACE2
RTG1	GIS1
SFL1	FZF1
SFL1	MSN2
SFL1	OPI1
SFL1	SWI4
SFP1	FKH2
SFP1	TEA1
SKN7	GIS1
SKN7	HAA1
SKN7	PPR1
SKO1	OPI1
STB5	GAL4
STE12	PGD1
UME1	FKH2
UME1	INO4
UME1	MSN2
USV1	AZF1
USV1	GIS1
USV1	PGD1
USV1	WTM1
XBP1	GAL80
XBP1	INO4
XBP1	MSN2
XBP1	OPI1
YHP1	OPI1
YOX1	WTM1
ZAP1	MSN2
ZAP1	SWI4
